# Localization of the pioneer factor GAF to subnuclear foci is driven by DNA binding and required to silence satellite repeat expression

**DOI:** 10.1101/2022.11.29.518380

**Authors:** Marissa. M. Gaskill, Isabella V. Soluri, Annemarie E. Branks, Alan P. Boka, Michael R. Stadler, Katherine Vietor, Hao-Yu S. Huang, Tyler J. Gibson, Mustafa Mir, Shelby A. Blythe, Melissa M. Harrison

## Abstract

The eukaryotic genome is organized to enable the precise regulation of gene expression required for development. This organization is established during early development when the embryo transitions from a fertilized germ cell to the totipotent zygote. To understand the factors and processes that drive genomic organization, we focused on the pioneer factor GAGA factor (GAF) that is required for early embryonic development in *Drosophila.* GAF transcriptionally activates the zygotic genome and is localized to subnuclear foci. We show that this non-uniform distribution is driven by binding to the highly abundant GA-satellite repeats. At GA-repeats, GAF is necessary to form heterochromatin and silence transcription. Thus, GAF is required to establish both active and silent regions. We propose that foci formation enables GAF to have opposing transcriptional roles within a single nucleus. Our data support a model in which modulation of the subnuclear concentration of transcription factors acts to organize the nucleus into functionally distinct domains that are essential for the robust regulation of gene expression.
