## Supplemental table 3 for "Localization of the pioneer factor GAF to subnuclear foci is driven by DNA binding and required to silence satellite repeat expression"

### Sheet: contingency tables
Datasets	Contingency table	lose access	unchanged	Fisher's exact test P-value (two-sided)	Odds Ratio	log2(odds ratio)
sfGFP-GAF (N) ChIP-seq 2-2.5hr AEL - Gaskill et al. 2021	GAF-bound	116	9658	p-value < 2.2e-16	2.87943	1.52579
ATAC-seq- This paper	non GAF-bound	420	100695
Datasets	Contingency table	gain access	unchanged	Fisher's exact test P-value (two-sided)	Odds Ratio	log2(odds ratio)
sfGFP-GAF (N) ChIP-seq 2-2.5hr AEL - Gaskill et al. 2021	GAF-bound	38	9658	p-value = 0.02187	0.686664	-0.542323
ATAC-seq- This paper	non GAF-bound	577	100695
Datasets	Contingency table	lose access	unchanged	Fisher's exact test P-value (two-sided)	Odds Ratio	log2(odds ratio)
GAFdeGradFP ATAC-seq - Gaskill and Gibson 2021	GAFdependent	44	2396	p-value = 8.008e-14	4.11883	2.04224
ATAC-seq- This paper	non GAF-dependent	492	110353

### Sheet: Pearson's correlation
Dataset	Genotype (of females laying embryos)	Replicates	Pearson's correlation coefficient (r)				To calculate Pearson's correlation for ChIP the bam files of the IPs were analyzed using multiBamSummary from Deeptools
ChIP-seq (GFP)	sfGFP-GAFSΔQ/+	1,2	0.99				To calculate Pearson's correlation for ATAC the the bam files generated from fragments <100bp were analyzed using multiBamSummary from Deeptools
ChIP-seq (GFP)	sfGFP-GAF/+	1,2	0.65				*There was not enough enrichment in these bam files to build a model to call peaks using MACS2
ChIP-seq (GFP)	nos-DBD-sfGFP/+	1,2	0.61*
ChIP-seq (H3K9me3)	nos-deGradFP; sfGFP-GAF (N)	1,2	0.94
ChIP-seq (H3K9me3)	sfGFP-GAF (N)	1,2	0.97
ATAC-seq	GAFSΔQ/Trls2325	1,2	0.91
ATAC-seq	GAFSΔQ/Trls2325	1,3	0.83
ATAC-seq	GAFSΔQ/Trls2325	1,4	0.92
ATAC-seq	GAFSΔQ/Trls2325	2,3	0.9
ATAC-seq	GAFSΔQ/Trls2325	2,4	0.94
ATAC-seq	GAFSΔQ/Trls2325	3,4	0.89
ATAC-seq	Trls2325/+	1,2	0.9
ATAC-seq	Trls2325/+	1,3	0.92
ATAC-seq	Trls2325/+	1,4	0.93
ATAC-seq	Trls2325/+	2,3	0.97
ATAC-seq	Trls2325/+	2,4	0.83
ATAC-seq	Trls2325/+	3,4	0.85
